# Genetic and transcriptomic analysis of hyphal constriction based on a novel assay method in the rice blast fungus

**DOI:** 10.1101/2023.06.14.545034

**Authors:** Eunbyeol Cho, Song Hee Lee, Minsoo Jeong, Surajit De Mandal, Sook-Young Park, Seung Won Nam, Do Gyeung Byeun, Jung Kyu Choi, Yong-Hwan Lee, Jae-Ho Shin, Junhyun Jeon

## Abstract

An ability of fungi to undergo hyphal constriction is important for fungal ecology and diseases. In the rice blast fungus, *Magnaporthe oryzae*, hyphal constriction is required to traverse host cell junctions through pit fields. However, little is known about genetic underpinnings of hyphal constriction, except the requirement of a mitogen-activated protein kinase, Pmk1. Here we demonstrate that a simple *in vitro* assay based on nitrocellulose membrane allows investigation of the genetic basis for hyphal constriction. Using the assay, we found that the constriction limit of *M. oryzae* hypha lies between 0.22 and 0.3 μm, and that a histone modification might be involved in hyphal constriction. RNA-seq experiments combining our assay and Δ*pmk1* showed that hyphal constriction relies on transcriptional changes of genes implicated primarily in membrane and cell wall-related cellular processes in Pmk1-dependent and/or Pmk1-independent manner. Furthermore, our assays with diverse fungal species suggest correlation between hyphal constriction and fungal lifestyles. Our study reveals that hyphal constriction can be induced without host-derived cues and provides molecular and evolutionary insights into a fundamental process to infection of host plant.
