## Supplementary Data 2 for "Genetic and transcriptomic analysis of hyphal constriction based on a novel assay method in the rice blast fungus"

### Sheet: all_common
List of genes that are shared by all combinations
GeneID	log2.FC.	P.adj	Annotation1	Annotation2
MGG_03504	3.0128	1.63e-15	hypothetical protein (251 aa)	transmembrane protein
MGG_07631	2.23976	2.69e-08	fungal cellulose binding domain-containing protein (336 aa)	fungal cellulose binding domain-containing protein
MGG_11605	2.20501	1.17e-06	hypothetical protein (771 aa)	hypothetical protein MGG_11605
MGG_13376	2.03875	0.000243378	hypothetical protein (485 aa)	hypothetical protein OOU_Y34scaffold00568g6
MGG_07216	1.81608	0.00299876	versicolorin reductase (275 aa)	versicolorin reductase
MGG_07630	1.77073	0.000243378	hypothetical protein (118 aa)	hypothetical protein MGG_07630
MGG_03593	1.60221	4.25e-06	hypothetical protein (345 aa)	hypothetical protein MGG_03593
MGG_08011	1.46723	8.63e-05	D-amino-acid oxidase (364 aa)	d-amino-acid oxidase
MGG_10425	1.39059	0.00962569	hypothetical protein (207 aa)	hypothetical protein MGG_10425
MGG_06800	1.35358	0.000174194	hypothetical protein (178 aa)	hypothetical protein MGG_06800
MGG_06653	1.30997	0.0079368	hypothetical protein (236 aa)	extracellular serine-rich protein
MGG_02814	1.29116	0.00164146	hypothetical protein (382 aa)	hypothetical protein MGG_02814
MGG_05982	1.28952	0.0460332	hypothetical protein (139 aa)	hypothetical protein MGG_05982
MGG_09648	1.17882	0.0249523	hypothetical protein (188 aa)	carbohydrate-binding wsc domain protein
MGG_01547	1.15877	0.0112596	hypothetical protein (195 aa)	methyltransferase domain-containing protein
MGG_06953	1.15382	0.0116979	hypothetical protein (139 aa)	lipase esterase family protein
MGG_08455	1.12163	0.02819	hypothetical protein (387 aa)	fad binding domain-containing protein
MGG_02252	1.0949	0.0287993	tetrahydroxynaphthalene reductase (284 aa)	tetrahydroxynaphthalene reductase
MGG_14892	1.09303	0.0170158	hypothetical protein (229 aa)	hypothetical protein MGG_14892
MGG_17824	1.03261	0.0339244	hypothetical protein (196 aa)	phenol 2-monooxygenase
MGG_01628	-1.15914	0.00859412	hypothetical protein (352 aa)	terpene synthase family protein
MGG_15997	-1.19863	0.00917623	hypothetical protein (341 aa)	hypothetical protein MGG_15997
MGG_11774	-1.41933	1.57e-05	endoglucanase (428 aa)	related to spore coat protein sp96 precursor
MGG_05824	-2.22356	3.78e-07	hypothetical protein (433 aa)	udp-glucuronosyl udp-glucosyltransferase
